# Integrated genomic and functional analyses of human skin-associated *Staphylococcus* reveals extensive inter- and intra-species diversity

**DOI:** 10.1101/2023.06.22.546190

**Authors:** Payal Joglekar, Sean Conlan, Shih-Queen Lee-Lin, Clay Deming, Sara Saheb Kashaf, NISC Comparative Sequencing Program, Heidi H. Kong, Julia A. Segre

## Abstract

Human skin is stably colonized by a distinct microbiota that functions together with epidermal cells to maintain a protective physical barrier. *Staphylococcus*, a prominent genus of the skin microbiota, participates in colonization resistance, tissue repair, and host immune regulation in strain specific manners. To unlock the potential of engineering skin microbial communities, we aim to fully characterize the functional diversity of this genus within the context of the skin environment. We conducted metagenome and pan-genome analyses of isolates obtained from distinct body sites of healthy volunteers, providing a detailed biogeographic depiction of staphylococcal species that colonize our skin. *S. epidermidis*, *S. capitis,* and *S. hominis* were the most abundant species present in all volunteers and were detected at all body sites. Pan-genome analysis of these three species revealed that the genus-core was dominated by central metabolism genes. Species-specific core genes were enriched in host colonization functions. The majority (∼68%) of genes were detected only in a fraction of isolate genomes, underscoring the immense strain-specific gene diversity. Conspecific genomes grouped into phylogenetic clades, exhibiting body site preference. Each clade was enriched for distinct gene-sets that are potentially involved in site tropism. Finally, we conducted gene expression studies of select isolates showing variable growth phenotypes in skin-like medium. *In vitro* expression revealed extensive intra- and inter-species gene expression variation, substantially expanding the functional diversification within each species. Our study provides an important resource for future ecological and translational studies to examine the role of shared and strain-specific staphylococcal genes within the skin environment.

**SIGNIFICANCE:** The bacterial genus *Staphylococcus* is a prominent member of the human skin microbiome, performing important and diverse functions such as tuning immunity, driving tissue repair, and preventing pathogen colonization. Each of these functions is carried out by a subset of staphylococcal strains, displaying differences in gene content and regulation. Delineating the genomic and functional diversity of *Staphylococcus* will enable researchers to unlock the potential of engineering skin communities to promote health. Here, we present a comprehensive multi-omics analysis to characterize the inter- and intra-species diversity present in human skin-associated staphylococci. Our study is the first to conduct a detailed pan-genome comparison between prominent skin staphylococcal species giving a valuable insight into gene sharing and provides an important resource.
