## Supplementary data (excel) for "Integrated genomic and functional analyses of human skin-associated *Staphylococcus* reveals extensive inter- and intra-species diversity": Joglekar_PNAS_2023_TableS2.xlsm

### Sheet: All Genomes statistics
Table S2. Genome statistics of 126 staphylococcal isolates
Publication name	Sequencing platform	5-letter	Biosample	Biosample name	Species	Subject-ID	Body Site	% Completeness	% Contamination	Strain heterogeneity	Genome size (bp)	N50	No of contigs	G + C content (%)	Protein coding genes	tRNAs	rRNAs	Core genes	Partially shared genes	Isolate specific genes
SCNIH001	Illumina MiSeq	adqgz	this study		S. capitis	HV8	Ba	99.81	0.1	0	2521735	310938	85	36.6	2352	63	9	2091	247	14
SCNIH002	Illumina MiSeq	adqgy	this study		S. capitis	HV8	Ba	99.81	0.1	0	2536537	317383	45	36.8	2356	62	9	2091	245	20
SCNIH003	Illumina MiSeq	admrq	this study		S. capitis	HV8	Ea	99.81	0.06	0	2422952	710693	53	37.3	2292	60	12	2091	195	6
SCNIH004	Oxford Nanopore	adjxa	SAMN28561909		S. capitis	HV3	Ea	99.81	0.06	0	2463555	2435710	4	37.3	2324	49	19	2091	215	18
SCNIH005	Illumina MiSeq	admry	this study		S. capitis	HV3	Mb	99.81	0.17	0	2480408	210031	84	36.5	2335	63	12	2091	198	46
SCNIH006	Illumina MiSeq	admsf	this study		S. capitis	HV23	Ra	99.81	0.06	0	2425183	604299	91	37.4	2287	60	11	2091	192	4
SCNIH007	Illumina MiSeq	admrz	this study		S. capitis	HV8	Al	99.77	0.34	0	2414635	850452	63	37.4	2272	61	11	2091	172	9
SCNIH008	Illumina MiSeq	admrp	this study		S. capitis	HV8	Oc	99.81	0.06	0	2501781	325720	75	37.1	2370	61	11	2091	270	9
SCNIH009	Oxford Nanopore	adjwo	SAMN28561908		S. capitis	HV2	Al	99.81	0.1	0	2521397	2479762	3	36.6	2393	57	19	2091	299	3
SCNIH010	Illumina MiSeq	admsb	this study		S. capitis	HV6	Ea	99.81	0.45	0	2534019	281290	73	36.6	2375	60	14	2091	260	24
SCNIH011	Illumina MiSeq	adqhl	this study		S. capitis	HV23	Tw	99.81	0.19	0	2547944	776150	83	36.5	2384	62	9	2091	242	51
SCNIH012	Illumina MiSeq	adjwy	this study		S. capitis	HV29	Tw	99.81	0.1	0	2515589	385485	86	36.7	2337	63	9	2091	233	13
SCNIH013	Illumina MiSeq	adjwm	this study		S. capitis	HV29	Ra	99.81	0.06	0	2477088	506361	70	37.1	2365	61	12	2091	263	11
SCNIH014	Illumina MiSeq	adqhn	this study		S. capitis	HV29	Pc	99.81	0.1	0	2478164	385485	59	36.6	2318	63	10	2091	227	0
SCNIH015	Illumina MiSeq	adjwi	this study		S. capitis	HV22	Ra	99.81	0.06	0	2492725	398522	129	37.3	2351	60	12	2091	242	18
SCNIH016	Oxford Nanopore	adqhb	SAMN28561907		S. capitis	HV22	Hp	99.81	0.36	0	2571232	2477987	1	36.6	2341	60	19	2091	237	13
SCNIH017	Illumina MiSeq	adqhc	this study		S. capitis	HV22	Hp	99.81	0.1	0	2437788	279907	68	36.7	2258	63	12	2091	166	1
SCNIH018	Illumina MiSeq	adqhd	this study		S. capitis	HV22	Ra	99.81	0.06	0	2448142	604009	73	37.2	2349	61	12	2091	257	1
SCNIH019	Illumina MiSeq	adjwz	this study		S. capitis	HV22	Ra	99.81	0.06	0	2431768	689848	44	37.2	2315	61	11	2091	210	14
SCNIH020	Illumina MiSeq	adqhg	this study		S. capitis	HV23	Ac	99.81	0.15	0	2418210	1243206	39	36.7	2251	64	11	2091	159	1
SCNIH021	Illumina MiSeq	adjwg	this study		S. capitis	HV9	Pc	99.81	0.1	0	2522258	158701	80	36.7	2361	63	8	2091	256	14
SCNIH022	Illumina MiSeq	admsi	this study		S. capitis	HV25	Ra	99.81	0.06	0	2408118	850504	90	37.4	2265	61	15	2091	174	0
NIHLM001	Illumina MiSeq	aaacx	SAMN00993289	NIHLM001	S. epidermidis	HV1	Al	99.7	0.1	0	2682020	87734	640	37.6	2373	64	12	1902	451	20
NIHLM003	Illumina MiSeq	aaadb	SAMN00993288	NIHLM003	S. epidermidis	HV1	Um	99.7	0	0	2584215	89356	99	36.6	2379	59	11	1902	457	20
SENIH003	Illumina MiSeq	adqbb	this study		S. epidermidis	HV8	Pc	99.7	0	0	2460303	96387	97	36.7	2213	60	14	1902	310	1
NIHLM008	Illumina MiSeq	aaada	SAMN00993290	NIHLM008	S. epidermidis	HV3	Al	99.7	0	0	2434278	110132	77	36.8	2193	60	11	1902	270	21
SENIH005	Illumina MiSeq	adqax	this study		S. epidermidis	HV3	Ea	99.7	0.28	0	2474592	162030	88	36.9	2261	60	10	1902	350	9
SENIH006	Illumina MiSeq	adqav	this study		S. epidermidis	HV3	Mb	99.7	0	0	2398875	306528	74	36.7	2166	60	10	1902	256	8
NIHLM015	Illumina MiSeq	aaacm	SAMN00993292	NIHLM015	S. epidermidis	HV3	Mb	99.56	0.28	0	2447616	188412	51	36.7	2246	65	15	1902	322	22
SENIH008	Illumina MiSeq	adqca	this study		S. epidermidis	HV3	Um	99.7	0.61	0	2495903	194326	69	36.6	2282	60	8	1902	380	0
NIHLM018	Illumina MiSeq	aaadj	SAMN00993287	NIHLM018	S. epidermidis	HV3	Um	99.7	1.25	60	2478932	100250	72	36.7	2239	60	11	1902	333	4
SENIH010	Illumina MiSeq	adqaz	this study		S. epidermidis	HV8	Tw	99.7	0	0	2466517	110438	144	36.6	2223	60	9	1902	280	41
SENIH011	Illumina MiSeq	adqba	this study		S. epidermidis	HV4	Pc	99.7	0	0	2488695	103724	101	36.8	2293	60	12	1902	303	88
NIHLM031	Illumina MiSeq	aaacy	SAMN00993286	NIHLM031	S. epidermidis	HV4	Ph	99.51	0	0	2540515	116494	110	36.6	2288	70	12	1902	349	37
SENIH013	Illumina MiSeq	adqau	this study		S. epidermidis	HV4	Ax	99.7	0	0	2411959	149608	73	36.6	2167	60	9	1902	263	2
NIHLM023	Illumina MiSeq	aaadi	SAMN09530562	NIHLM023	S. epidermidis	HV4	Tw	99.67	0	0	2535485	171819	93	36.5	2324	60	12	1902	398	24
SENIH015	Illumina MiSeq	abkva	SAMN17729838	abkva	S. epidermidis	HV23	Ra	99.7	0.09	100	2725911	98975	236	36.3	2206	76	15	1902	296	8
SENIH016	Illumina MiSeq	abkvb	SAMN17729839	abkvb	S. epidermidis	HV23	Ra	99.42	0.2	33.33	2849803	170415	1024	36.1	2235	59	10	1902	317	16
SENIH017	Illumina MiSeq	abkvc	SAMN17729840	abkvc	S. epidermidis	HV23	Ra	99.56	0	0	2557948	2462569	4	36.8	2344	60	19	1902	435	7
NIHLM037	Illumina MiSeq	aaacn	SAMN00993246	NIHLM037	S. epidermidis	HV7	Gb	99.56	0.69	0	2506670	256883	74	36.7	2313	59	14	1902	395	16
NIHLM039	Illumina MiSeq	aaacu	SAMN00993248	NIHLM039	S. epidermidis	HV7	Ra	99.56	0.28	0	2508470	132090	110	36.7	2276	60	13	1902	368	6
NIHLM040	Illumina MiSeq	aaadf	SAMN00993236	NIHLM040	S. epidermidis	HV7	Ra	99.56	0	0	2564555	2462457	4	36.7	2354	60	19	1902	450	2
SENIH021	Illumina MiSeq	adqcd	this study		S. epidermidis	HV7	Ax	99.7	0.62	0	2445282	142845	62	36.6	2226	59	11	1902	314	10
SENIH022	Illumina MiSeq	abkvk	SAMN17729848	abkvk	S. epidermidis	HV25	N	99.7	0.28	0	2512997	120972	159	36.8	2227	60	10	1902	320	5
SENIH023	Illumina MiSeq	abkvp	SAMN17729852	abkvp	S. epidermidis	HV24	N	99.7	0.92	0	2454400	187036	89	36.5	2216	60	9	1902	278	36
NIHLM049	Illumina MiSeq	aaade	SAMN00993261	NIHLM049	S. epidermidis	HV8	Gc	99.7	0.02	0	2403803	96755	63	36.7	2161	60	11	1902	248	11
SENIH025	Illumina MiSeq	adqbd	this study		S. epidermidis	HV8	Al	99.65	0.62	0	2460512	77970	86	36.7	2248	58	9	1902	339	7
NIHLM057	Illumina MiSeq	aaadd	SAMN00993232	NIHLM057	S. epidermidis	HV8	Oc	99.56	0.09	0	2521623	209702	93	36.5	2315	59	10	1902	388	25
SENIH027	Illumina MiSeq	adqgp	this study		S. epidermidis	HV8	Oc	99.7	0	0	2503568	159637	75	36.8	2325	60	8	1902	343	80
NIHLM061	Illumina MiSeq	aaacq	SAMN00993260	NIHLM061	S. epidermidis	HV8	N	99.56	0	0	2587623	127052	72	36.6	2383	61	11	1902	460	21
SENIH029	Illumina MiSeq	adqas	this study		S. epidermidis	HV8	Mb	99.67	0.06	0	2616412	116021	70	36.6	2429	61	8	1902	438	89
NIHLM067	Illumina MiSeq	aaadh	SAMN00993237	NIHLM067	S. epidermidis	HV2	Ax	99.81	0	0	2399648	122425	55	36.7	2179	62	13	1902	269	8
NIHLM070	Illumina MiSeq	aaacr	SAMN00991854	NIHLM070	S. epidermidis	HV2	Al	99.7	0	0	2476841	183019	164	36.8	2235	60	15	1902	333	0
SENIH032	Illumina MiSeq	adqcb	this study		S. epidermidis	HV4	Ac	99.7	0	0	2361883	137494	68	36.6	2130	60	10	1902	219	9
SENIH033	Illumina MiSeq	adqbz	SAMN31818897	adqbz	S. epidermidis	HV6	Al	99.7	0	0	2488117	146026	76	36.6	2262	60	9	1902	351	9
SENIH034	Illumina MiSeq	adqay	this study		S. epidermidis	HV6	Ea	99.7	0	0	2497963	129341	108	36.8	2285	60	9	1902	379	4
NIHLM087	PacBio	aaacv	SAMN00991849	NIHLM087	S. epidermidis	HV6	N	99.67	0	0	2494355	2494355	1	36.6	2293	60	19	1902	340	51
SENIH036	Illumina MiSeq	adqbe	this study		S. epidermidis	HV29	Tw	99.56	0	0	2486141	95952	100	36.5	2241	60	9	1902	314	25
SENIH037	Illumina MiSeq	adqgx	this study		S. epidermidis	HV29	Tw	99.56	0	0	2487760	232567	69	36.6	2250	59	10	1902	320	28
SENIH038	Illumina MiSeq	adqbi	this study		S. epidermidis	HV23	Tw	99.56	0	0	2448398	148326	65	36.7	2210	58	13	1902	274	34
SENIH039	Illumina MiSeq	adqcf	this study		S. epidermidis	HV22	Ac	99.56	0.48	0	2541196	210700	93	36.7	2335	60	13	1902	413	20
SENIH040	Oxford Nanopore	adqbg	SAMN28561906		S. epidermidis	HV22	Pc	99.7	0	0	2574940	2519671	3	36.6	2346	60	19	1902	403	41
SENIH041	Illumina MiSeq	adqbp	this study		S. epidermidis	HV22	Ic	99.56	0	0	2475674	74409	118	36.6	2216	60	7	1902	307	7
SENIH042	Illumina MiSeq	adqbl	this study		S. epidermidis	HV22	Ra	99.56	0.28	0	2507112	152375	92	36.7	2309	58	10	1902	389	18
SENIH043	Illumina MiSeq	adqgr	this study		S. epidermidis	HV22	Ra	99.7	0.1	0	2424207	185088	89	36.8	2173	60	13	1902	269	2
SENIH044	Illumina MiSeq	adqgs	this study		S. epidermidis	HV22	Ra	99.56	0.33	0	2535293	197020	46	36.9	2368	60	10	1902	432	34
SENIH045	Illumina MiSeq	adqgt	this study		S. epidermidis	HV22	Ra	99.67	0	0	2508355	228341	69	36.8	2304	60	9	1902	398	4
SENIH046	Illumina MiSeq	adqcg	this study		S. epidermidis	HV22	Tw	99.56	0.02	0	2405745	186116	52	36.7	2175	59	12	1902	264	9
SENIH047	Oxford Nanopore	adqbk	SAMN28561905		S. epidermidis	HV22	Tw	99.56	0.09	0	2666890	2573782	3	36.4	2464	60	19	1902	537	25
SENIH048	Illumina MiSeq	adqgu	this study		S. epidermidis	HV22	Ra	99.48	0.06	0	2465186	209432	71	36.7	2251	60	10	1902	348	1
SENIH049	Illumina MiSeq	adqbj	this study		S. epidermidis	HV25	Ic	99.67	0.02	0	2493393	130333	91	36.7	2307	61	10	1902	383	22
SHNIH001	Illumina MiSeq	acrmu	SAMN11962524	acrmu	S. hominis	HV1	Um	99.61	0.84	14.29	2424627	221951	707	35.8	2281	73	4	1761	503	17
SHNIH002	Illumina MiSeq	adjvw	this study		S. hominis	HV8	Ba	99.61	0.06	0	2333072	201623	84	36.2	2268	62	10	1761	491	16
SHNIH003	Illumina MiSeq	acrmt	SAMN11962523	acrmt	S. hominis	HV8	Oc	99.32	0.04	0	2318620	322637	195	36.1	2230	68	4	1761	455	14
SHNIH004	Illumina MiSeq	adjvn	this study		S. hominis	HV3	Ac	99.61	0.71	0	2217457	74550	107	36.3	2125	65	8	1761	344	20
SHNIH005	Illumina MiSeq	adjvo	this study		S. hominis	HV3	Ac	99.61	0	0	2360148	174471	96	36	2285	62	9	1761	522	2
SHNIH006	Illumina MiSeq	acrmr	SAMN11962521	acrmr	S. hominis	HV3	Mb	99.61	0.71	0	2247920	208431	248	36	2120	67	4	1761	346	13
SHNIH007	Illumina MiSeq	adjvq	this study		S. hominis	HV3	Um	99.32	0.92	0	2306601	298008	141	35.7	2225	62	7	1761	433	31
SHNIH008	Illumina MiSeq	acvwe	this study		S. hominis	HV3	Um	99.61	0.85	0	2213438	102901	105	36.3	2101	63	9	1761	334	6
SHNIH009	Illumina MiSeq	acvwf	this study		S. hominis	HV3	Um	99.32	0.92	0	2262937	346103	70	36.3	2150	63	11	1761	357	32
SHNIH010	Illumina MiSeq	acvwh	this study		S. hominis	HV3	Um	99.61	0.92	0	2269193	403903	71	36.4	2194	65	10	1761	402	31
SHNIH011	Illumina MiSeq	acrmp	SAMN11962519	acrmp	S. hominis	HV7	Gb	99.61	0.89	0	2224966	296848	270	36.1	2102	67	4	1761	341	0
SHNIH012	Illumina MiSeq	adjvt	this study		S. hominis	HV8	Oc	99.61	0.57	0	2272579	52218	125	36.3	2163	61	10	1761	383	19
SHNIH013	Illumina MiSeq	acrmo	SAMN11962518	acrmo	S. hominis	HV4	Ac	99.61	0.94	0	2198792	62544	296	36.3	2031	65	4	1761	268	2
SHNIH014	Illumina MiSeq	acrlp	SAMN11962493	acrlp	S. hominis	HV4	Tw	99.61	0.34	0	2335314	405368	336	36.3	2120	72	4	1761	358	1
SHNIH015	Illumina MiSeq	acrlq	SAMN11962494	acrlq	S. hominis	HV4	Tw	99.61	0.08	0	2252516	316993	230	36.2	2084	67	5	1761	293	30
SHNIH016	Illumina MiSeq	adjvr	this study		S. hominis	HV4	Tw	99.61	0	0	2252060	125826	74	36.4	2171	61	10	1761	402	8
SHNIH017	Illumina MiSeq	acrlf	SAMN11962483	acrlf	S. hominis	HV25	Pc	99.61	0.85	0	2245371	298762	239	36	2134	66	4	1761	373	0
SHNIH018	Illumina MiSeq	acrmi	SAMN11962512	acrmi	S. hominis	HV25	Ic	99.61	0.68	0	2285051	185847	322	36.1	2181	65	6	1761	355	65
SHNIH019	Illumina MiSeq	adjtp	this study		S. hominis	HV25	Ic	99.18	0.85	0	2159335	305085	64	36.2	2058	62	7	1761	296	1
SHNIH020	Illumina MiSeq	adjtr	this study		S. hominis	HV25	Ic	99.62	0.57	0	2346627	113906	183	35.9	2270	63	11	1761	453	56
SHNIH021	Illumina MiSeq	adjwd	this study		S. hominis	HV25	Ic	99.61	0.57	0	2162966	123610	60	36.4	2081	61	8	1761	314	6
SHNIH022	Illumina MiSeq	acrls	SAMN11962496	acrls	S. hominis	HV29	Tw	99.16	0.93	0	2207878	45951	247	36.2	2066	65	5	1761	295	10
SHNIH023	Illumina MiSeq	acrlt	SAMN11962497	acrlt	S. hominis	HV29	Tw	99.32	0.2	0	2320196	362124	285	36.3	2213	69	5	1761	442	10
SHNIH024	Illumina MiSeq	acrlu	SAMN11962498	acrlu	S. hominis	HV29	Tw	99.61	0.36	0	2329984	411190	378	36.1	2207	68	7	1761	423	23
SHNIH025	PacBio	acrlg	SAMN11962484		S. hominis	HV29	Pc	99.61	0	0	2256577	2200918	2	36.2	2161	62	19	1761	390	10
SHNIH026	Illumina MiSeq	acrli	SAMN11962486	acrli	S. hominis	HV29	Pc	99.46	1.21	25	2238785	167266	210	36.4	2136	67	7	1761	370	5
SHNIH027	PacBio	acrlk	SAMN11962488		S. hominis	HV22	Pc	99.61	0.57	0	2325374	2301430	2	36.2	2215	62	19	1761	432	22
SHNIH028	Illumina MiSeq	acrmb	SAMN11962505	acrmb	S. hominis	HV22	Ic	99.61	0.63	0	2297140	102623	171	36.2	2189	68	5	1761	409	19
SHNIH029	Illumina MiSeq	acrmd	SAMN11962507	acrmd	S. hominis	HV22	Ic	99.04	1.14	50	2331857	94353	766	35.8	2181	79	4	1761	395	25
SHNIH030	Oxford Nanopore	acrlw	SAMN11962500		S. hominis	HV22	Tw	99.44	0.85	0	2371197	2328576	2	36.2	2314	62	19	1761	426	127
SHNIH031	Illumina MiSeq	adjtw	this study		S. hominis	HV22	Ic	99.61	0.57	0	2193014	194358	103	36.1	2103	63	9	1761	335	7
SHNIH032	Illumina MiSeq	adjwb	this study		S. hominis	HV22	Tw	99.61	1.75	0	2436663	70765	171	35.8	2350	64	8	1761	546	43
SHNIH033	Illumina MiSeq	adjuc	this study		S. hominis	HV22	Tw	99.32	0.02	0	2324733	198419	63	36.3	2252	63	11	1761	435	56
SHNIH034	Illumina MiSeq	acrll	SAMN11962489	acrll	S. hominis	HV22	Pc	99.61	0.13	0	2306832	405257	153	36.4	2222	67	4	1761	457	4
SHNIH035	Illumina MiSeq	adjuh	this study		S. hominis	HV22	Pc	99.61	0	0	2373418	319191	85	36.3	2322	62	12	1761	471	90
SHNIH036	Illumina MiSeq	acrmm	SAMN11962516	acrmm	S. hominis	HV22	Hp	99.61	0.28	0	2237840	436539	146	36.4	2145	68	4	1761	376	8
SHNIH037	Illumina MiSeq	adjun	this study		S. hominis	HV9	Ic	99.61	1.42	0	2195642	311049	125	36	2080	62	10	1761	310	9
SHNIH038	Illumina MiSeq	acrlx	SAMN11962501		S. hominis	HV9	Tw	99.61	1.14	0	2296243	419720	274	36	2191	68	4	1761	421	9
SHNIH039	Illumina MiSeq	adjum	this study		S. hominis	HV9	Pc	99.61	0	0	2266128	129809	67	36.2	2182	65	12	1761	395	26
SHNIH040	Illumina MiSeq	adjuo	this study		S. hominis	HV9	Ic	99.61	0.85	0	2210483	132941	74	36.3	2112	62	9	1761	336	15
SHNIH041	Illumina MiSeq	adjur	this study		S. hominis	HV9	Ic	99.61	0	0	2546474	477077	119	35.7	2505	62	7	1761	532	212
SHNIH042	Illumina MiSeq	acrln	SAMN11962491	acrln	S. hominis	HV9	Pc	99.61	0.36	0	2308293	175780	199	36.2	2200	63	4	1761	416	23
SHNIH043	Illumina MiSeq	adjuq	this study		S. hominis	HV9	Pc	99.61	0.18	0	2247990	143674	93	36.2	2134	62	9	1761	371	2
SHNIH044	Illumina MiSeq	acrlo	SAMN11962492	acrlo	S. hominis	HV9	Pc	99.61	1.14	33.33	2163005	217598	182	36.4	2062	77	6	1761	301	0
SHNIH045	Illumina MiSeq	adjuu	this study		S. hominis	HV9	Pc	99.61	0.14	0	2373523	125827	105	36.1	2263	62	9	1761	481	21
SHNIH046	Illumina MiSeq	adjux	this study		S. hominis	HV9	Tw	99.04	0.85	0	2301503	49784	178	36.3	2200	62	10	1761	425	14
SHNIH047	Illumina MiSeq	adjva	this study		S. hominis	HV29	Ac	99.61	1.14	33.33	2156667	111339	78	36.4	2059	63	8	1761	298	0
SHNIH048	Illumina MiSeq	adjvb	this study		S. hominis	HV21	Vf	99.46	0.28	0	2206538	36354	128	36.3	2119	64	9	1761	353	5
SHNIH049	Illumina MiSeq	adjvc	this study		S. hominis	HV21	Vf	99.61	0.57	0	2213405	134141	59	36.2	2110	62	9	1761	320	29
SHNIH050	Illumina MiSeq	adjwc	this study		S. hominis	HV23	Ac	99.61	0.85	0	2215871	298636	93	36.1	2117	64	7	1761	356	0
SHNIH051	Illumina MiSeq	adjvd	this study		S. hominis	HV9	Ph	99.61	0	0	2328652	198838	93	36.1	2245	62	9	1761	458	26
SHNIH052	Illumina MiSeq	adjve	this study		S. hominis	HV9	Ph	99.61	0	0	2215435	123500	62	36.3	2137	66	10	1761	369	7
SHNIH053	Illumina MiSeq	adjvf	this study		S. hominis	HV9	Ph	99.61	0.07	0	2201661	199570	61	36.2	2125	63	12	1761	343	21
SHNIH054	Illumina MiSeq	adjvg	this study		S. hominis	HV9	Ph	98.7	0	0	2215789	18128	206	36.4	2123	45	7	1761	347	15
SHNIH055	Illumina MiSeq	adjvh	this study		S. hominis	HV9	Ph	99.61	0	0	2158850	138157	53	36.4	2070	58	11	1761	307	2
